# A High-Resolution In Vivo Atlas of the Human Brain’s Benzodiazepine Binding Site of GABA_A_ Receptors

**DOI:** 10.1101/2020.04.10.035352

**Authors:** Martin Nørgaard, Vincent Beliveau, Melanie Ganz, Claus Svarer, Lars H Pinborg, Sune H Keller, Peter S Jensen, Douglas N. Greve, Gitte M. Knudsen

**Affiliations:** Neurobiology Research Unit & CIMBI, Copenhagen University Hospital, Rigshospitalet, Copenhagen, Denmark; Institute of Clinical Medicine, University of Copenhagen, Copenhagen, Denmark; University of Copenhagen, Department of Computer Science, Copenhagen, Denmark; Athinoula A. Martinos Center for Biomedical Imaging, Massachusetts General Hospital, Harvard Medical School, Boston, MA, USA; Medical University of Innsbruck, Department of Neurology, Innsbruck, Austria; Department of Clinical Physiology, Nuclear Medicine and PET, Righospitalet, Copenhagen, Denmark

**Keywords:** GABA, PET, Atlas, Autoradiography, mRNA, benzodiazepine binding site

## Abstract

Gamma-aminobutyric acid (GABA) is the main inhibitory neurotransmitter in the human brain and plays a key role in several brain functions and neuropsychiatric disorders such as anxiety, epilepsy, and depression. The binding of benzodiazepines to the benzodiazepine receptor sites (BZR) located on GABA_A_ receptors (GABA_A_Rs) potentiates the inhibitory effect of GABA leading to the anxiolytic, anticonvulsant and sedative effects used for treatment of those disorders. However, the function of GABA_A_Rs and the expression of BZR protein is determined by the GABA_A_R subunit stoichiometry (19 genes coding for individual subunits), and it remains to be established how the pentamer composition varies between brain regions and individuals.

Here, we present a quantitative high-resolution in vivo atlas of the human brain BZRs, generated on the basis of [^11^C]flumazenil Positron Emission Tomography (PET) data. Next, based on autoradiography data, we transform the PET-generated atlas from binding values into BZR protein density. Finally, we examine the brain regional association with mRNA expression for the 19 subunits in the GABA_A_R, including an estimation of the minimally required expression of mRNA levels for each subunit to translate into BZR protein.

This represents the first publicly available quantitative high-resolution in vivo atlas of the spatial distribution of BZR densities in the healthy human brain. The atlas provides a unique neuroscientific tool as well as novel insights into the association between mRNA expression for individual subunits in the GABA_A_R and the BZR density at each location in the brain.
