## Supplementary material for "A High-Resolution In Vivo Atlas of the Human Brain’s Benzodiazepine Binding Site of GABA_A_ Receptors": Bmax_vs_mRNA.xlsx

### Sheet: Ark1
	BZR (Bmax) pmol/ml	GABRA1	GABRA2	GABRA3	GABRA4	GABRA5	GABRA6	GABRB1	GABRB2	GABRB3	GABRD	GABRE	GABRG1	GABRG2	GABRG3	GABRP	GABRQ	GABRR1	GABRR2	GABRR3
ctx-caudalanteriorcingulate	903.317	7.80068	7.9907	6.07559	5.85422	7.27925	2.39839	8.85289	8.23401	7.9081	7.20992	2.99661	7.65267	9.96942	3.42799	2.2462	1.63946	1.85997	1.43201	1.53263
ctx-caudalmiddlefrontal	753.708	7.62077	8.02436	6.9872	5.77229	8.29107	1.84348	8.99437	7.9738	8.05719	6.80886	3.12132	7.77269	9.90014	3.39053	2.27273	3.07971	1.96359	1.6302	1.6909
ctx-corpuscallosum	861.058	7.84595	7.53876	6.48284	5.69565	7.38655	1.9133	8.40084	8.09771	7.78446	7.32941	2.9102	6.9293	10.0415	3.4452	2.69875	2.0461	2.09482	1.89649	2.18962
ctx-cuneus	962.138	8.10007	7.48732	5.4086	5.83911	6.29458	2.60649	7.70245	8.43402	7.57683	7.60396	3.04115	6.27779	10.4231	3.86817	2.1848	1.89549	2.01626	2.08127	2.07481
ctx-entorhinal	729.148	7.36819	8.12205	6.80226	5.50526	8.63125	2.14195	9.10061	8.04118	8.21363	6.22689	3.11011	7.9264	9.65316	3.07108	2.42548	2.86539	2.09407	2.08719	2.30722
ctx-fusiform	871.852	7.6656	7.95813	6.48969	5.75512	7.77694	2.1004	8.60152	8.1493	7.98054	6.93049	3.13219	7.64606	9.93624	3.37649	2.45532	2.12652	2.01973	2.20725	2.17602
ctx-inferiorparietal	895.142	7.94516	7.74922	6.21778	5.78485	7.21821	2.50789	8.65687	8.20413	7.91706	7.4418	3.23685	7.37798	10.1513	3.51328	2.49655	1.73809	1.98711	1.99845	1.86627
ctx-inferiortemporal	850.053	7.70363	7.98259	6.61227	5.79437	7.8491	2.18712	8.65843	8.11669	8.01491	7.01255	3.4451	7.69041	10.0115	3.48669	2.48427	2.0166	2.07773	2.13232	2.29667
ctx-isthmuscingulate	809.787	7.68342	7.6398	6.03792	5.51252	7.03814	2.02962	8.40214	7.89769	7.70684	7.13126	3.33725	7.1984	9.84935	3.1385	2.75855	2.17961	2.11052	1.89383	2.49078
ctx-lateraloccipital	919.922	7.84247	7.35661	5.73017	5.55641	6.57654	2.25814	8.16755	7.99484	7.45008	7.62564	3.1523	6.76822	10.0731	3.14842	2.30555	1.93227	2.10567	2.10705	1.94218
ctx-lateralorbitofrontal	884.553	7.77394	7.99088	6.62859	5.70959	7.97987	1.95136	8.80408	8.3011	7.98574	7.03144	3.28982	7.59621	9.88851	3.4502	2.32822	2.37985	1.9671	1.92065	2.02869
ctx-lingual	993.352	8.03725	7.73068	5.82433	5.9324	6.7436	2.26084	8.16193	8.37577	7.85814	7.4482	2.96523	7.11733	10.2935	3.67384	2.37514	1.9457	1.96127	1.93853	2.32761
ctx-medialorbitofrontal	899.011	7.76723	8.05189	6.65714	5.74303	7.97861	1.96401	8.87986	8.18069	8.07899	7.20183	3.24269	7.53407	9.9082	3.42132	2.39986	2.6886	1.96433	1.82324	1.96244
ctx-middletemporal	879.21	7.78091	7.99063	6.57711	5.81825	7.83685	2.10167	8.67092	8.05597	8.03498	7.00932	3.47605	7.66742	10.0092	3.43401	2.36982	2.10309	2.08974	2.07457	2.08109
ctx-parahippocampal	795.765	7.53293	8.02701	6.67418	5.62523	8.20737	2.19111	8.72607	8.06436	8.05783	6.59893	3.02187	7.79456	9.8589	3.29223	2.48388	2.60407	2.10124	2.16005	2.25446
ctx-paracentral	772.69	7.8058	7.8097	6.51254	5.87537	7.29707	1.98829	8.34174	8.18181	7.89983	7.0281	2.91848	7.45847	10.0856	3.42865	2.6636	1.86599	2.02101	2.15474	2.17915
ctx-parsopercularis	930.74	7.86944	7.99124	6.87829	5.93544	8.02051	2.24552	8.67701	8.23048	8.11349	7.04586	3.25069	7.46965	10.0557	3.58102	2.60822	2.48404	1.95904	1.76334	1.98573
ctx-parsorbitalis	943.644	7.88882	7.82698	6.3687	5.66108	7.51008	2.0782	8.62351	8.16517	7.84179	7.42774	3.14649	7.32555	10.1095	3.49448	2.2503	1.98317	1.98342	2.20832	1.82614
ctx-parstriangularis	925.602	7.69072	7.45705	6.19038	5.40298	7.31495	2.11299	8.53557	7.75733	7.69731	7.43053	3.12962	6.90217	9.82088	3.37203	2.36542	2.29363	1.9529	1.82433	1.85137
ctx-pericalcarine	1114.51	8.13279	7.80547	5.37609	6.06047	6.27646	2.43147	7.64197	8.8078	7.8188	7.43137	2.91456	7.36368	10.53	4.08749	2.29408	1.86469	1.74338	2.02941	1.81031
ctx-postcentral	818.462	7.91964	7.60276	6.05382	5.85457	6.94151	2.22042	8.03062	8.15919	7.70335	7.35554	3.1336	7.13387	10.1753	3.54249	2.45513	1.89518	2.03486	1.94044	2.15886
ctx-posteriorcingulate	785.373	7.74288	7.76388	6.576	5.57562	7.63953	2.11724	8.7568	7.84968	7.9094	7.33792	3.35295	7.08919	9.99865	3.26229	2.49015	2.19803	2.14747	2.10481	2.3564
ctx-precentral	795.423	7.78275	7.55142	6.50639	5.73511	7.16656	2.08228	8.21324	8.28699	7.7548	7.23598	2.9916	7.02748	10.1427	3.5108	2.44909	2.10189	2.07919	2.01194	2.16828
ctx-precuneus	895.482	7.89274	7.85445	6.37191	5.95115	7.47532	2.30413	8.50207	8.21663	8.04438	7.1176	3.31844	7.61315	10.2286	3.49662	2.44531	1.9915	2.02127	1.95459	2.1649
ctx-rostralanteriorcingulate	846.429	7.31053	8.02594	6.68299	5.29617	8.25717	1.78926	9.15202	7.75042	7.91103	6.60796	3.79897	7.76737	9.41022	3.1981	2.45421	3.43582	1.9496	1.66389	2.11893
ctx-rostralmiddlefrontal	902.43	7.90362	7.88535	6.46987	5.85757	7.59286	2.216	8.55673	8.30929	7.9888	7.31387	3.08764	7.5837	10.137	3.55219	2.41579	2.13719	1.96398	2.06439	2.13685
ctx-superiorfrontal	869.915	7.76375	7.90285	6.75825	5.7764	7.83821	2.08089	8.73339	8.20675	7.96429	7.17641	3.04886	7.45973	10.0343	3.45173	2.28415	2.31866	1.96026	2.11978	2.10758
ctx-superiorparietal	805.299	7.87583	7.70256	6.37674	5.84126	7.24199	2.23062	8.30107	8.26838	7.84185	7.35448	3.2062	7.39329	10.2465	3.63719	2.51309	2.0119	2.22374	2.15636	2.18595
ctx-superiortemporal	875.763	7.65021	7.80352	6.55002	5.68238	7.72586	2.20693	8.40904	8.12552	7.96247	6.95029	3.55022	7.58217	10.085	3.52715	2.46531	2.16043	2.08841	2.1272	2.29533
ctx-supramarginal	883.609	7.92725	7.89478	6.29111	5.94792	7.36224	2.15078	8.62942	8.33046	7.95393	7.21257	3.1622	7.63794	10.147	3.56241	2.3835	1.86503	2.03518	1.89329	2.34643
ctx-frontalpole	940.524	7.89517	8.16472	6.68177	5.61961	7.69559	2.19369	8.81052	8.23509	7.95755	7.61819	2.99363	7.45818	10.1499	3.20376	2.54344	2.5068	1.75496	1.55471	3.11511
ctx-temporalpole	722.58	7.41471	8.14043	6.82793	5.54794	8.04293	1.99047	9.05652	7.80733	8.04397	7.00858	3.5952	7.42408	9.73064	3.12048	2.1369	2.53968	1.92299	2.01856	1.85031
ctx-transversetemporal	928.039	7.80019	7.86271	6.36125	5.9178	7.73288	2.13861	8.02603	8.52461	8.03788	6.97922	3.16474	7.8156	10.4136	3.91241	2.26329	1.90694	2.13475	2.1148	2.11125
ctx-insula	831.651	7.58449	8.02636	6.80245	5.64474	8.13857	1.95997	8.85078	8.07954	8.04764	7.03111	3.66252	7.49136	9.93105	3.5388	2.32137	2.75134	2.01388	2.02241	2.08174
Accumbens.left	682.273	6.22717	8.23458	5.90496	6.56059	9.05958	2.26048	9.6033	7.06136	8.08195	6.63453	2.94472	8.26066	9.8251	3.33639	2.08733	2.83425	2.12342	1.71755	2.04321
Caudate.left	362.459	5.7394	7.83246	4.14302	6.52108	7.56928	2.05009	8.71888	7.16706	7.91132	6.83383	2.59761	7.47158	9.09696	2.58247	2.0683	1.74672	1.99181	1.58143	2.09868
Putamen.left	595.413	5.77813	7.79713	4.08826	6.34797	6.989	2.12283	8.56921	7.26455	7.80869	6.80579	2.67869	7.2897	9.02488	2.60138	2.11231	1.72581	1.94422	1.7201	2.10178
Pallidum.left	373.274	7.76828	6.30039	5.04394	3.04528	3.86387	1.93154	7.39514	7.45599	5.86125	3.38981	2.79628	8.41613	9.49915	2.10845	2.2613	1.70017	1.87639	1.72277	2.1399
Hippocampus.left	547.276	6.9081	8.20713	6.94872	5.481	9.22535	1.89375	9.16749	7.51002	8.92019	5.04416	2.49966	6.83826	10.2014	2.69722	2.28343	4.01942	2.05801	1.57745	2.07303
Amygdala.left	469.305	6.63804	8.55994	6.63207	5.66626	7.67832	2.06837	9.51053	7.04728	8.18931	6.33036	3.2256	8.56958	9.94942	2.8571	2.38327	4.50826	2.17541	1.80791	2.30416
Thalamus.left	370.918	7.41907	6.10364	6.33789	5.0556	6.9117	1.85318	7.80055	7.44237	7.12448	6.20752	3.34829	6.93062	9.81674	1.88553	2.22278	2.41533	2.24594	1.97018	2.20089
Accumbens.right	578.654	6.53585	8.80726	6.11532	6.75119	9.30234	1.84301	9.61199	7.33627	8.42049	7.09289	3.55658	8.70839	10.0989	3.03143	2.41021	3.81522	1.97852	1.85098	2.07557
Caudate.right	391.349	5.80311	7.9218	4.28231	6.36932	7.36831	2.18165	8.50024	7.14684	7.98068	6.73254	2.888	7.74067	9.08349	2.64212	2.46416	2.02033	2.29401	2.0041	2.29313
Putamen.right	571.351	5.79562	8.06216	4.22608	6.2973	6.89821	2.22974	8.5331	7.34065	7.82125	6.72671	3.12631	7.7303	8.95326	2.71477	2.35094	1.92003	2.06544	1.90321	2.02801
Pallidum.right	363.134	7.62709	6.42194	5.05553	3.21592	3.99659	1.96019	7.25532	7.50688	5.93648	3.58466	3.21441	8.44636	9.43269	2.10707	2.35841	1.87709	2.23229	1.77152	2.23007
Hippocampus.right	488.447	6.89166	8.13429	6.70416	5.2503	9.00624	2.03007	8.74336	7.36354	8.8014	5.14749	2.86421	7.13469	9.98962	2.49695	2.61356	3.98781	2.23657	1.95793	2.42191
Amygdala.right	434.92	7.06527	8.7998	6.1276	5.95876	8.09004	2.34374	9.33621	7.18097	8.35281	6.54214	3.42546	8.52858	10.1384	2.45251	2.21853	3.65127	2.17917	1.84669	2.17651
Thalamus.right	347.696	7.34346	6.00032	6.2633	4.74252	6.62167	2.18726	7.45966	7.34593	7.13827	5.96127	3.62003	7.22496	9.61397	2.19207	2.59937	2.49339	2.51983	2.36966	2.42303
